# STAT3 dual role in sex-biased and differentiation-gated interferon gamma memory

**DOI:** 10.64898/2026.10.21.760183

**Authors:** Justyna Topa, Wojciech Snoch, Mateusz Modzelewski, Sohaib Khan, Elzbieta Chrusciel, Artur Pirog, Sachin Kote, Wojciech Siwek

**Affiliations:** International Centre for Cancer Vaccine Science, University of Gdansk, PL; Department of Molecular Biology, Massachusetts General Hospital Research Institute & Department of Genetics, Harvard Medical School, Boston, USA

**Keywords:** Interferon-Gamma Memory, STAT Transcription Factors, Sex-Biased Immune Response, Transcriptional Precision, Monocyte-to-Macrophage Differentiation, Trained Immunity, Epigenetics

## Abstract

The innate immune system possesses a unique form of memory, known as trained immunity. An initial stimulus induces cellular reprogramming for a non-specific amplified response to a subsequent challenge. This process can be achieved through gene priming, where exposure to a specific cue sensitizes future gene expression. Interferon-gamma (IFNγ) memory is a specialized form of priming, where both the initial and recall signals are mediated by the same IFNγ cytokine. The mechanisms governing IFNγ memory in humans remain poorly understood. We investigated the mechanisms governing IFNγ memory and characterized it in human primary macrophages. We discovered a dual role for the STAT3 transcription factor in IFNγ memory. It acts as a repressor of memory establishment by indirectly inhibiting STAT1 Ser727 phosphorylation, while also being required for memory recall. Furthermore, we demonstrated that IFNγ memory is sex-biased, with males exhibiting a more pronounced effect characterized by reduced variability in gene expression upon re-exposure to IFNγ. This defines IFNγ recall as a function of transcriptional precision. We also identified a novel family of chemokine genes that exhibit IFNγ concentration dependent memory effects. Additionally, we established a model system to study this process and found that memory is critically dependent on the cellular phenotype. Specifically, our results show that for some genes, monocyte-to-macrophage differentiation is necessary, while for others, this differentiation step is sufficient for recall of the previous response.

Our findings redefine the IFNγ memory program, establishing it as a sex-biased phenomenon governed by a novel regulatory network involving differentiation and STAT3 function. These insights provide critical context for understanding immune heterogeneity and are essential for the rational design of personalized therapies that harness trained immunity.

**Graphical Abstract:** 

**Highlights:**

- STAT3 indirectly inhibits IFNγ memory initiation by repressing STAT1 Ser727 phosphorylation, but is necessary for memory recall.
- IFNγ memory exhibits a sex bias, with males demonstrating a more pronounced effect, characterized by reduced variability in gene expression upon re-exposure to IFNγ.
- Monocyte-to-macrophage differentiation controls recall of IFNγ memory, suggesting a critical role of cellular maturation in memory regulation.
