## Supplementary Table 17 for "STAT3 dual role in sex-biased and differentiation-gated interferon gamma memory"

### Sheet: sequences
Gene	DNA seqence	Protein sequence
STAT1	ATGCATCATCACCACCACCACCACCATGGTAGCGGTCTGGTGCCGCGTGGCAGCGGTAGCGGCAGCGGTAGCCCGATTCTGGGTTATTGGAAGATCAAAGGCCTGGTTCAACCGACCCGTCTGCTGCTGGAATACCTGGAGGAAAAGTATGAGGAACACCTGTACGAGCGTGACGAAGGTGATAAATGGCGTAACAAGAAATTCGAACTGGGCCTGGAGTTTCCGAACCTGCCGTACTATATTGACGGTGATGTGAAGCTGACCCAGAGCATGGCGATCATTCGTTACATCGCGGATAAGCACAACATGCTGGGTGGCTGCCCGAAAGAGCGTGCGGAAATTAGCATGCTGGAGGGTGCGGTTCTGGACATTCGTTATGGCGTGAGCCGTATCGCGTAC…	MHHHHHHHHGSGLVPRGSGSGSGSPILGYWKIKGLVQPTRLLLEYLEEKYEEHLYERDEGDKWRNKKFELGLEFPNLPYYIDGDVKLTQSMAIIRYIADKHNMLGGCPKERAEISMLEGAVLDIRYGVSRIAYSKDFETLKVDFLSKLPEMLKMFEDRLCHKTYLNGDHVTHPDFMLYDALDVVLYMDPMCLDAFPKLVCFKKRIEAIPQIDKYLKSSKYIAWPLQGWQATFGGGDHPPKSDGSGSLEVLFQGPGSGSQWYELQQLDSKFLEQVHQLYDDSFPMEIRQYLAQWLEKQDWEHAANDVSFATIRFHDLLSQLDDQYSRFSLENNFLLQHNIRKSKRNLQDNFQEDPIQMSMIIYSCLKEERKILENAQRFNQAQSGNIQSTVMLDKQKELD…
STAT3	ATGCATCATCACCACCATCATCATCATGGTAGCGGTCTGGTTCCGCGTGGCAGCGGTAGCGGTAGCGGTAGCCCGATTCTGGGTTATTGGAAGATCAAAGGTCTGGTGCAGCCGACCCGTCTGCTGCTGGAGTACCTGGAGGAAAAATATGAGGAACACCTGTACGAGCGTGACGAAGGTGATAAGTGGCGTAACAAGAAATTCGAACTGGGCCTGGAGTTTCCGAACCTGCCGTACTATATTGACGGTGATGTTAAACTGACCCAGAGCATGGCGATCATTCGTTACATCGCGGACAAACACAACATGCTGGGTGGCTGCCCGAAGGAGCGTGCGGAAATCAGCATGCTGGAGGGTGCGGTTCTGGATATTCGTTATGGCGTGAGCCGTATCGCGTAC…	MHHHHHHHHGSGLVPRGSGSGSGSPILGYWKIKGLVQPTRLLLEYLEEKYEEHLYERDEGDKWRNKKFELGLEFPNLPYYIDGDVKLTQSMAIIRYIADKHNMLGGCPKERAEISMLEGAVLDIRYGVSRIAYSKDFETLKVDFLSKLPEMLKMFEDRLCHKTYLNGDHVTHPDFMLYDALDVVLYMDPMCLDAFPKLVCFKKRIEAIPQIDKYLKSSKYIAWPLQGWQATFGGGDHPPKSDGSGSLEVLFQGPGSGAQWNQLQQLDTRYLEQLHQLYSDSFPMELRQFLAPWIESQDWAYAASKESHATLVFHNLLGEIDQQYSRFLQESNVLYQHNLRRIKQFLQSRYLEKPMEIARIVARCLWEESRLLQTAATAAQQGGQANHPTAAVVTEKQQM…
